# Shifting the PPARγ conformational ensemble towards a transcriptionally repressive state improves covalent inhibitor efficacy

**DOI:** 10.1101/2025.03.04.640448

**Authors:** Liudmyla Arifova, Brian S. MacTavish, Zane Laughlin, Mithun Nag Karadi Giridhar, Jinsai Shang, Min-Hsuan Li, Xiaoyu Yu, Di Zhu, Theodore M. Kamenecka, Douglas J. Kojetin

**Affiliations:** Undergraduate Program in Biochemistry and Chemical Biology, Vanderbilt University, Nashville, Tennessee, United States; Department of Biochemistry, Vanderbilt University, Nashville, Tennessee, United States; Department of Integrative Structural and Computational Biology, Scripps Research and The Herbert Wertheim UF Scripps Institute for Biomedical Innovation & Technology, Jupiter, Florida, United States; School of Basic Medical Sciences, Guangzhou Laboratory, Guangzhou Medical University, Guangzhou; Department of Molecular Medicine, Scripps Research and The Herbert Wertheim UF Scripps Institute for Biomedical Innovation & Technology, Jupiter, Florida, United States; Center for Structural Biology, Vanderbilt University, Nashville, Tennessee, United States; Vanderbilt Institute of Chemical Biology, Vanderbilt University, Nashville, Tennessee, United States

## Abstract

The nuclear receptor peroxisome proliferator-activated receptor gamma (PPARγ) regulates transcription in response to ligand binding at an orthosteric pocket within the ligand-binding domain (LBD). We previously showed that two covalent ligands, T0070907 and GW9662—extensively used as PPARγ inhibitors to assess off-target activity—weaken but do not completely block ligand binding via an allosteric mechanism associated with pharmacological inverse agonism (Shang et al., 2024). These covalent inhibitors shift the LBD towards a repressive conformation, where the activation function-2 (AF-2) helix 12 occupies the orthosteric pocket, competing with orthosteric ligand binding. Here, we provide additional support for this allosteric mechanism using two covalent inverse agonists, SR33065 and SR36708, which better stabilize the repressive LBD conformation and are more effective inhibitors of—but also do not completely inhibit—ligand cobinding. Furthermore, we show that ligand cobinding can occur with a previously reported PPARγ dual-site covalent inhibitor, SR16832, which appears to weaken ligand binding through a direct mechanism independent of the allosteric mechanism. These findings underscore the complex nature of the PPARγ LBD conformational ensemble and highlight the need to develop alternative methods for designing more effective covalent inhibitors.
