## Supplementary material for "Shifting the PPARγ conformational ensemble towards a transcriptionally repressive state improves covalent inhibitor efficacy": Figure 5 source data 1

### Sheet: MRL-24 potency
	100 nM NCoRD1		200 nM NCoRD1		400 nM NCoRD1		800 nM NCoRD1
SR36708	-5.206	-5.209	-4.967	-5.071	-4.568	-4.449	-4.347	-4.479
SR33065	-5.744	-5.448	-5.685	-5.589	-5.375	-5.34	-4.908	-5.334
T0070907	-6.666	-6.611	-6.507	-6.571	-6.396	-6.457	-6.269	-6.485
GW9662	-7.548	-7.958	-7.283	-7.952	-7.317	-7.248	-7.188	-7.266

### Sheet: MRL-24 cobinding cooperativity
	100 nM NCoRD1		200 nM NCoRD1		400 nM NCoRD1		800 nM NCoRD1
SR36708	-1.072	-1.193	-0.9038	-1.163	-1.014	-1.172	-0.9607	-1.088
SR33065	-0.926	-1.001	-1.157	-1.212	-0.8936	-0.7781	-0.7341	-0.7961
T0070907	-1.229	-1.077	-1.096	-1.037	-1.057	-0.9858	-1.128	-1.113
GW9662	-0.9662	-0.8319	-0.947	-0.7096	-1.099	-1.013	-0.9414	-1.352

### Sheet: nTZDpa potency
	100 nM NCoRD1		200 nM NCoRD1		400 nM NCoRD1		800 nM NCoRD1
SR36708	-6.25	-6.263	-6.252	-6.177	-6.012	-6.089	-5.996	-6.032
SR33065	-5.842	-5.936	-5.684	-5.798	-5.613	-5.771	-5.608	-5.605
T0070907	-6.299	-6.385	-6.139	-6.246	-6.073	-6.155	-6.068	-5.889
GW9662	-6.757	-6.835	-6.775	-6.762	-5.923	-6.757	-6.507	-5.719

### Sheet: nTZDpa cobinding cooperativity
	100 nM NCoRD1		200 nM NCoRD1		400 nM NCoRD1		800 nM NCoRD1
SR36708	-2.14	-1.861	-1.813	-1.873	-2.532	-2.048	-2.047	-2.18
SR33065	-1.499	-1.271	-1.749	-1.628	-1.757	-1.706	-1.821	-1.678
T0070907	-1.282	-1.188	-1.312	-1.327	-1.323	-1.189	-1.462	-1.503
GW9662	-1.726	-1.592	-1.758	-1.352	-1.213	-1.345	-1.607	-1.659
